# Mitochondrial regulator PGC-1a in neuronal metabolism and brain aging

**DOI:** 10.1101/2023.09.29.559526

**Authors:** Dylan C Souder, Eric R McGregor, Timothy W Rhoads, Josef P Clark, Tiaira J Porter, Kevin Eliceiri, Darcie L Moore, Luigi Puglielli, Rozalyn M Anderson

**Author notes:** equal contributors (Dylan C Souder, Eric R McGregor).

## Abstract

The brain is a high energy tissue, and the cell types of which it is comprised are distinct in function and in metabolic requirements. The transcriptional co-activator PGC-1a is a master regulator of mitochondrial function and is highly expressed in the brain; however, its cell-type specific role in regulating metabolism has not been well established. Here, we show that PGC-1a is responsive to aging and that expression of the neuron specific PGC-1a isoform allows for specialization in metabolic adaptation. Transcriptional profiles of the cortex from male mice show an impact of age on immune, inflammatory, and neuronal functional pathways and a highly integrated metabolic response that is associated with decreased expression of PGC-1a. Proteomic analysis confirms age-related changes in metabolism and further shows changes in ribosomal and RNA splicing pathways. We show that neurons express a specialized PGC-1a isoform that becomes active during differentiation from stem cells and is further induced during the maturation of isolated neurons. Neuronal but not astrocyte PGC-1a responds robustly to inhibition of the growth sensitive kinase GSK3b, where the brain specific promoter driven dominant isoform is repressed. The GSK3b inhibitor lithium broadly reprograms metabolism and growth signaling, including significantly lower expression of mitochondrial and ribosomal pathway genes and suppression of growth signaling, which are linked to changes in mitochondrial function and neuronal outgrowth. In vivo, lithium treatment significantly changes the expression of genes involved in cortical growth, endocrine, and circadian pathways. These data place the GSK3b/PGC-1a axis centrally in a growth and metabolism network that is directly relevant to brain aging.
