## Supplementary material for "Mitochondrial regulator PGC-1a in neuronal metabolism and brain aging": Table S2

### Sheet: WGCNAmodules
module	# genes	# paths
steelblue	41	14
saddlebrown	45	0
skyblue	54	0
darkorange	56	0
white	56	0
orange	62	0
darkgrey	72	3
darktuquoise	73	0
darkgreen	124	0
darkred	146	1
royalblue	167	8
lightyellow	187	2
lightgreen	214	0
grey60	222	0
lightcyan	272	5
midnightblue	340	0
cyan	342	13
salmon	372	0
tan	388	1
greenyellow	432	24
purple	433	0
magenta	467	42
pink	565	15
black	716	0
red	767	3
greenyellow	808	4
yellow	1065	0
brown	1378	14
blue	1690	3
turquoise	1765	23
grey	2416

### Sheet: Magenta Module
	ID	Description	GeneRatio	BgRatio	pvalue	p.adjust	qvalue	geneID	Count
mmu05416	mmu05416	Viral myocarditis	13/205	88/9000	8.12139e-08	9.66742e-06	7.37176e-06	16414/12389/12524/12370/19354/15015/14960/15894/15042/15039/14972/14964/14961	13
mmu05152	mmu05152	Tuberculosis	18/205	180/9000	1.28597e-07	9.66742e-06	7.37176e-06	16414/21803/13033/21809/20963/16149/12370/20846/14130/16409/117149/16154/14960/13040/12475/14127/14131/14961	18
mmu04145	mmu04145	Phagosome	18/205	182/9000	1.52243e-07	9.66742e-06	7.37176e-06	16414/13057/16419/17970/14130/16409/15015/14960/21354/13040/12475/15042/15039/14131/14972/17972/14964/14961	18
mmu04514	mmu04514	Cell adhesion molecules	18/205	182/9000	1.52243e-07	9.66742e-06	7.37176e-06	16414/15896/60533/12524/19264/16403/22329/16409/15015/14960/15894/12741/20345/15042/15039/14972/14964/14961	18
mmu05140	mmu05140	Leishmaniasis	11/205	70/9000	4.37174e-07	2.22084e-05	1.69347e-05	16414/21803/13057/21809/20846/17970/16409/14960/14131/17972/14961	11
mmu04062	mmu04062	Chemokine signaling pathway	17/205	192/9000	1.63873e-06	6.93729e-05	5.28994e-05	15162/66102/20305/94176/30955/14682/15461/20846/14693/22376/16453/19354/22324/234779/14710/20315/100039863	17
mmu04670	mmu04670	Leukocyte transendothelial migration	13/205	118/9000	2.58159e-06	9.36747e-05	7.14304e-05	16414/13057/17970/22329/16409/17698/19354/22324/234779/15894/12741/20315/17972	13
mmu05167	mmu05167	Kaposi sarcoma-associated herpesvirus infection	18/205	224/9000	3.25514e-06	9.67874e-05	7.38039e-05	15162/30955/20963/12524/22339/54123/15461/12370/20846/14693/234779/15015/15894/14710/15042/15039/14972/14964	18
mmu04650	mmu04650	Natural killer cell mediated cytotoxicity	13/205	121/9000	3.42947e-06	9.67874e-05	7.38039e-05	16414/15896/16822/20963/15461/22177/19354/22324/234779/15894/14127/14972/14964	13
mmu05169	mmu05169	Epstein-Barr virus infection	18/205	231/9000	5.03031e-06	0.00012777	9.74291e-05	12505/20963/54123/12370/20846/16453/234779/100038882/15015/14960/21354/15894/15042/15039/12010/14972/14964/14961	18
mmu04612	mmu04612	Antigen processing and presentation	11/205	90/9000	5.64504e-06	0.000130349	9.93959e-05	16149/15015/14960/21354/13040/15042/15039/12010/14972/14964/14961	11
mmu04380	mmu04380	Osteoclast differentiation	13/205	128/9000	6.43241e-06	0.000136153	0.000103821	20375/21803/16822/13057/20963/83433/20846/17970/14130/22177/234779/14131/17972	13
mmu05145	mmu05145	Toxoplasmosis	12/205	110/9000	7.01718e-06	0.000137105	0.000104548	21803/30955/21809/12370/20846/16403/16154/14960/15944/54396/14961/16145	12
mmu04666	mmu04666	Fc gamma R-mediated phagocytosis	11/205	93/9000	7.7925e-06	0.000141378	0.000107806	15162/20963/30948/19264/14130/11867/22376/19354/22324/234779/14131	11
mmu05133	mmu05133	Pertussis	10/205	77/9000	8.76304e-06	0.000148388	0.000113151	16414/16362/16409/117149/12259/12262/12260/15900/12475/12268	10
mmu05163	mmu05163	Human cytomegalovirus infection	18/205	256/9000	2.07249e-05	0.000329008	0.00025088	22339/72512/14682/15461/12370/14693/16154/19354/15015/21354/14710/19218/15042/15039/12010/14972/20315/14964	18
mmu05170	mmu05170	Human immunodeficiency virus 1 infection	17/205	240/9000	3.22501e-05	0.000466524	0.000355741	72512/14682/15461/12370/21938/14693/19354/234779/15015/21354/14710/69550/15042/15039/12010/14972/14964	17
mmu05150	mmu05150	Staphylococcus aureus infection	12/205	128/9000	3.30607e-05	0.000466524	0.000355741	16414/14130/16409/14960/12259/12262/12260/15894/20345/14131/12268/14961	12
mmu05166	mmu05166	Human T-cell leukemia virus 1 infection	17/205	250/9000	5.40841e-05	0.000723019	0.000551328	16414/20375/21803/21809/15461/16453/15015/14960/15894/12257/15042/15039/110196/12010/14972/14964/14961	17
mmu05330	mmu05330	Allograft rejection	8/205	63/9000	8.35193e-05	0.00101019	0.000770304	12524/15015/14960/15042/15039/14972/14964/14961	8
mmu05332	mmu05332	Graft-versus-host disease	8/205	63/9000	8.35193e-05	0.00101019	0.000770304	12524/15015/14960/15042/15039/14972/14964/14961	8
mmu05323	mmu05323	Rheumatoid arthritis	9/205	87/9000	0.000152742	0.00176348	0.00134471	16414/21803/21809/12524/22339/14960/15894/20315/14961	9
mmu04940	mmu04940	Type I diabetes mellitus	8/205	70/9000	0.000177652	0.00196189	0.00149601	12524/15015/14960/15042/15039/14972/14964/14961	8
mmu04640	mmu04640	Hematopoietic cell lineage	9/205	94/9000	0.000276143	0.00292251	0.00222852	12505/16403/12986/16409/12493/14960/12475/233274/14961	9
mmu04060	mmu04060	Cytokine-cytokine receptor interaction	17/205	292/9000	0.000354026	0.0035969	0.00274277	21803/320100/57916/66102/20305/21809/18414/12156/21938/12986/22163/16154/16323/12167/20315/100039863/21944	17
mmu04672	mmu04672	Intestinal immune network for IgA production	6/205	43/9000	0.000391696	0.00382657	0.0029179	21803/57916/12524/14960/20315/14961	6
mmu05320	mmu05320	Autoimmune thyroid disease	8/205	79/9000	0.000412183	0.00387758	0.00295679	12524/15015/14960/15042/15039/14972/14964/14961	8
mmu04144	mmu04144	Endocytosis	16/205	272/9000	0.000471742	0.00427938	0.00326318	12389/72318/19341/208650/30948/106952/15461/11867/73178/15015/15042/66251/15039/93737/14972/14964	16
mmu04662	mmu04662	B cell receptor signaling pathway	8/205	81/9000	0.000488826	0.00428144	0.00326475	20963/83490/15461/14130/12517/19354/22324/234779	8
mmu04611	mmu04611	Platelet activation	10/205	125/9000	0.000549182	0.00464974	0.0035456	22371/16822/30955/20963/14682/108101/21391/234779/14127/14131	10
mmu04664	mmu04664	Fc epsilon RI signaling pathway	7/205	66/9000	0.00071624	0.00586855	0.00447498	16822/20963/15461/19354/22324/234779/14127	7
mmu04142	mmu04142	Lysosome	10/205	135/9000	0.00100166	0.00795064	0.00606265	17159/13033/64138/12514/12512/18173/16792/13032/12752/13040	10
mmu04620	mmu04620	Toll-like receptor signaling pathway	8/205	100/9000	0.00195778	0.015069	0.0114906	12524/54473/54123/12370/20846/20750/117149/12475	8
mmu04933	mmu04933	AGE-RAGE signaling pathway in diabetic complications	8/205	101/9000	0.00208552	0.0155801	0.0118804	21803/21809/22339/15461/20846/22329/234779/15894	8
mmu05205	mmu05205	Proteoglycans in cancer	12/205	205/9000	0.00250056	0.0181469	0.0138377	21803/12505/12389/16419/15163/22339/12512/15461/17698/22324/234779/16542	12
mmu04613	mmu04613	Neutrophil extracellular trap formation	12/205	208/9000	0.00281883	0.0198884	0.0151656	16414/22371/13057/20963/69146/17970/16409/19354/234779/20345/14131/17972	12
mmu05135	mmu05135	Yersinia infection	9/205	135/9000	0.00364569	0.0246512	0.0187974	16822/14682/11867/73178/22376/19354/22324/54353/14131	9
mmu05165	mmu05165	Human papillomavirus infection	17/205	362/9000	0.00368797	0.0246512	0.0187974	22371/16362/16419/22339/15461/12370/20846/16403/20750/23962/100038882/15015/15042/15039/93737/14972/14964	17
mmu04625	mmu04625	C-type lectin receptor signaling pathway	8/205	112/9000	0.00396911	0.0258501	0.0197116	16362/20963/208650/15461/12370/20846/234779/14127	8
mmu04810	mmu04810	Regulation of actin cytoskeleton	12/205	220/9000	0.00443775	0.0281797	0.021488	16414/105855/16419/15461/16403/11867/73178/16409/17698/19354/22324/20315	12
mmu04610	mmu04610	Complement and coagulation cascades	7/205	93/9000	0.00520438	0.0322418	0.0245855	16414/22371/16409/12259/12262/12260/12268	7
mmu05203	mmu05203	Viral carcinogenesis	12/205	229/9000	0.00608498	0.0367997	0.0280611	83602/20963/54123/15461/12370/20684/16453/15015/15042/15039/14972/14964	12
mmu05418	mmu05418	Fluid shear stress and atherosclerosis	9/205	147/9000	0.00635836	0.0375587	0.0286399	13057/12389/22339/17970/22329/19354/15894/12167/16542	9

### Sheet: Brown Module
	ID	Description	GeneRatio	BgRatio	pvalue	p.adjust	qvalue	geneID	Count
mmu04721	mmu04721	Synaptic vesicle cycle	16/532	77/9000	8.36773e-06	0.00203092	0.00170484	27060/20511/108124/11972/11974/68775/22318/11773/11984/66237/22249/20979/76252/20908/116837/72961	16
mmu04130	mmu04130	SNARE interactions in vesicular transport	10/532	33/9000	1.28539e-05	0.00203092	0.00170484	56418/22318/224630/53611/54399/58244/22319/12068/20908/22320	10
mmu04725	mmu04725	Cholinergic synapse	19/532	112/9000	2.68823e-05	0.00238436	0.00200153	432530/320207/210044/12325/16519/226922/60613/18709/12669/12326/18708/16522/12671/14708/18795/18751/211480/14707/14704	19
mmu04921	mmu04921	Oxytocin signaling pathway	23/532	153/9000	3.01817e-05	0.00238436	0.00200153	12313/17260/12300/432530/320207/210044/12325/19735/16519/19055/108079/207565/213435/16524/12326/108097/16522/329502/18795/18751/23938/211480/54376	23
mmu04724	mmu04724	Glutamatergic synapse	17/532	113/9000	0.000320352	0.0202462	0.0169955	53623/224997/20511/432530/210044/108068/14660/16519/19055/14708/329502/18795/18751/14811/14707/72961/14704	17
mmu04020	mmu04020	Calcium signaling pathway	28/532	240/9000	0.000416354	0.021928	0.0184072	12313/11541/432530/72469/210044/12325/18682/18802/11550/19055/14176/110094/22341/213435/12669/14164/12326/170732/15563/12767/12671/233979/109305/11548/18795/18751/14811/18573	28
mmu00564	mmu00564	Glycerophospholipid metabolism	15/532	98/9000	0.000589358	0.0232796	0.0195419	18807/74451/12651/14555/99010/74182/74596/52858/52123/236899/53357/329502/333433/212862/381925	15
mmu04713	mmu04713	Circadian entrainment	15/532	98/9000	0.000589358	0.0232796	0.0195419	12313/53623/432530/210044/12325/16519/19092/16524/16522/14708/18795/18751/14811/14707/14704	15
mmu05171	mmu05171	Coronavirus disease - COVID-19	28/532	248/9000	0.00070569	0.0238404	0.0200126	26961/76846/110954/267019/20103/17174/15976/27370/67186/17175/21937/18709/16785/20090/18708/67281/20116/66475/18751/19094/50909/19946/20042/11837/54127/65019/19982/57294	28
mmu04966	mmu04966	Collecting duct acid secretion	7/532	27/9000	0.000762218	0.0238404	0.0200126	27060/11972/11974/68775/11984/66237/76252	7
mmu03010	mmu03010	Ribosome	22/532	179/9000	0.000844797	0.0238404	0.0200126	26961/76846/110954/267019/20103/68565/27370/67186/16785/20090/121022/67281/20116/66475/66242/19946/20042/11837/54127/65019/19982/57294	22
mmu04728	mmu04728	Dopaminergic synapse	18/532	135/9000	0.000955007	0.0238404	0.0200126	12313/53623/12325/72930/68566/16519/19055/269643/16524/109731/16522/14708/18795/18751/19094/14811/14707/14704	18
mmu00051	mmu00051	Fructose and mannose metabolism	8/532	36/9000	0.000980776	0.0238404	0.0200126	15277/11676/18641/56421/110119/69080/319801/218138	8
mmu04371	mmu04371	Apelin signaling pathway	18/532	137/9000	0.00113542	0.025628	0.0215132	12313/17260/432530/320207/210044/17128/108079/213435/67443/17127/12326/108097/18754/14708/18795/17896/14707/14704	18

### Sheet: Green-yellow module
	ID	Description	GeneRatio	BgRatio	pvalue	p.adjust	qvalue	geneID	Count
mmu05132	mmu05132	Salmonella infection	21/192	253/9000	8.95454e-08	1.30847e-05	1.16128e-05	76709/271457/23797/26420/19878/16648/16646/54130/74117/50884/16649/67166/235661/26398/67938/227613/218035/22146/26414/56382/19349	21
mmu05016	mmu05016	Huntington disease	23/192	302/9000	1.02625e-07	1.30847e-05	1.16128e-05	66108/20512/20656/226646/15182/26420/22333/22334/54130/11947/22273/14802/70247/67273/51897/19181/23996/67003/11739/73916/227613/22146/26414	23
mmu01200	mmu01200	Carbon metabolism	13/192	121/9000	1.64986e-06	0.000140238	0.000124463	18648/17448/17449/13382/68263/20916/110639/11674/18597/14719/67834/17436/18655	13
mmu05022	mmu05022	Pathways of neurodegeneration - multiple diseases	27/192	471/9000	2.29789e-06	0.00014649	0.000130012	66108/226646/271457/19324/26420/22333/22334/18040/18039/93687/54130/11947/22273/14802/70247/67273/51897/56228/19181/11441/23996/67003/11739/73916/227613/22146/26414	27
mmu00020	mmu00020	Citrate cycle (TCA cycle)	7/192	32/9000	3.86135e-06	0.000196929	0.000174777	17448/17449/13382/68263/20916/18597/67834	7
mmu04137	mmu04137	Mitophagy - animal	9/192	68/9000	1.26163e-05	0.000536192	0.000475877	52440/59040/14479/26420/15251/57436/17342/26414/19349	9
mmu05010	mmu05010	Alzheimer disease	22/192	383/9000	2.09429e-05	0.000762921	0.000677102	66108/226646/23797/26420/22333/22334/93687/20168/11947/22273/70247/67273/51897/19181/11441/23996/67003/11739/227613/22146/26414/68318	22
mmu05415	mmu05415	Diabetic cardiomyopathy	15/192	211/9000	4.30665e-05	0.00124107	0.00110146	66108/226646/23797/26420/22333/68263/22334/11947/22273/67273/70456/67003/18597/11739/26414	15
mmu05012	mmu05012	Parkinson disease	17/192	264/9000	4.68274e-05	0.00124107	0.00110146	66108/226646/26420/22333/22334/11947/22273/70247/67273/56228/19181/23996/67003/11739/227613/22146/26414	17
mmu04140	mmu04140	Autophagy - animal	12/192	142/9000	4.86693e-05	0.00124107	0.00110146	23797/19324/19052/26420/15251/66795/51897/54170/57436/74244/26414/19349	12
mmu05208	mmu05208	Chemical carcinogenesis - reactive oxygen species	15/192	222/9000	7.71221e-05	0.00178783	0.00158672	66108/20656/226646/23797/26420/22333/15251/22334/11947/22273/67273/67003/11739/26398/26414	15
mmu05020	mmu05020	Prion disease	16/192	268/9000	0.000190366	0.00404527	0.00359023	66108/226646/26420/22333/22334/11947/22273/70247/67273/19181/23996/67003/11739/227613/22146/26414	16
mmu04120	mmu04120	Ubiquitin mediated proteolysis	11/192	147/9000	0.000296218	0.00570756	0.00506553	26401/106052/56228/22200/72584/109161/26374/107568/56459/66105/56550	11
mmu00620	mmu00620	Pyruvate metabolism	6/192	44/9000	0.000313356	0.00570756	0.00506553	17448/17449/13382/68263/18597/17436	6
mmu04136	mmu04136	Autophagy - other	5/192	32/9000	0.000528694	0.00846916	0.00751649	19052/66795/51897/57436/74244	5
mmu00010	mmu00010	Glycolysis / Gluconeogenesis	7/192	67/9000	0.000531398	0.00846916	0.00751649	18648/13382/68263/67689/11674/18597/18655	7
mmu05017	mmu05017	Spinocerebellar ataxia	10/192	141/9000	0.000848	0.0125589	0.0111462	23797/26420/22333/22334/70247/51897/19181/23996/11739/26414	10
mmu05014	mmu05014	Amyotrophic lateral sclerosis	18/192	369/9000	0.000886508	0.0125589	0.0111462	66108/226646/271457/19324/22333/18040/18039/54130/11947/22273/70247/67273/51897/19181/23996/67003/227613/22146	18
mmu01230	mmu01230	Biosynthesis of amino acids	7/192	79/9000	0.00142909	0.0191798	0.0170224	18648/110639/27053/11674/14719/67834/18655	7
mmu00190	mmu00190	Oxidative phosphorylation	9/192	135/9000	0.0023508	0.0299727	0.0266012	66108/11966/226646/67895/11947/22273/67273/67003/11964	9
mmu00970	mmu00970	Aminoacyl-tRNA biosynthesis	6/192	66/9000	0.00273788	0.0332457	0.029506	15115/104458/70223/353172/272396/105148	6
mmu04530	mmu04530	Tight junction	10/192	167/9000	0.00301313	0.0344906	0.0306109	76709/19052/26420/19878/26401/74117/67938/18759/22146/26414	10
mmu03050	mmu03050	Proteasome	5/192	47/9000	0.00311092	0.0344906	0.0306109	70247/19181/23996/19192/19188	5
mmu00640	mmu00640	Propanoate metabolism	4/192	31/9000	0.00402401	0.0427552	0.0379457	52665/13382/20916/12040	4

### Sheet: Cyan module
	ID	Description	GeneRatio	BgRatio	pvalue	p.adjust	qvalue	geneID	Count
mmu05012	mmu05012	Parkinson disease	28/159	247/8890	2.69306e-15	5.11681e-13	4.8475e-13	11950/11951/22335/67680/19170/19166/228033/26443/67530/66413/17993/67089/68194/72900/11949/66495/19177/26444/57320/26440/26441/66377/17995/66694/19167/12859/26442/230075	28
mmu05020	mmu05020	Prion disease	28/159	268/8890	2.21189e-14	2.10129e-12	1.9907e-12	11950/11951/22335/67680/19170/19166/228033/26443/67530/66413/17993/67089/68194/72900/12015/11949/66495/19177/26444/26440/26441/66377/17995/66694/19167/12859/26442/230075	28
mmu05014	mmu05014	Amyotrophic lateral sclerosis	32/159	369/8890	4.90519e-14	3.10662e-12	2.94311e-12	11950/68942/11951/67680/19170/19166/228033/26443/67530/66413/17993/67089/68194/72900/12015/11949/66495/19177/26444/26440/67790/26441/66377/17184/17995/66694/237082/19167/12859/21353/26442/230075	32
mmu05016	mmu05016	Huntington disease	28/159	302/8890	4.50499e-13	2.13987e-11	2.02725e-11	11950/11951/22335/67680/19170/19166/228033/26443/67530/66413/17993/67089/68194/72900/11949/66495/19177/26444/26440/26441/66377/17995/66694/19167/12859/26442/230075/67710	28
mmu05022	mmu05022	Pathways of neurodegeneration - multiple diseases	33/159	472/8890	7.98056e-12	3.03261e-10	2.873e-10	11950/68942/11951/22335/67680/19170/19166/228033/26443/67530/66413/17993/67089/68194/72900/12015/11949/66495/19177/26444/57320/13542/26440/67790/26441/66377/17995/66694/19167/12859/21353/26442/230075	33
mmu05010	mmu05010	Alzheimer disease	29/159	369/8890	1.05783e-11	3.34981e-10	3.1735e-10	11950/11951/22335/67680/19170/19166/228033/26443/67530/66413/17993/67089/68194/72900/12015/11949/66495/19177/26444/13542/26440/26441/66377/17995/66694/19167/12859/26442/230075	29
mmu03050	mmu03050	Proteasome	11/159	47/8890	4.23414e-10	1.14927e-08	1.08878e-08	19170/19166/26443/66413/67089/19177/26444/26440/26441/19167/26442	11
mmu00190	mmu00190	Oxidative phosphorylation	16/159	133/8890	1.51714e-09	3.60321e-08	3.41356e-08	11950/11951/67680/228033/67530/17993/68194/72900/11949/66495/66377/17995/66694/27425/12859/230075	16
mmu04714	mmu04714	Thermogenesis	20/159	230/8890	4.12294e-09	8.70399e-08	8.24588e-08	11950/16890/20111/11951/67680/228033/67530/17993/68194/72900/11949/66495/19744/66377/17995/66694/27425/12859/75597/230075	20
mmu03013	mmu03013	RNA transport	15/159	182/8890	8.09895e-07	1.5388e-05	1.45781e-05	70047/170930/68135/16341/13682/54364/22218/78655/17149/20901/26905/237082/13664/100041953/67204	15
mmu05017	mmu05017	Spinocerebellar ataxia	13/159	141/8890	1.28463e-06	2.21891e-05	2.10213e-05	22335/19170/19166/26443/66413/67089/19177/26444/229906/26440/26441/19167/26442	13
mmu04932	mmu04932	Non-alcoholic fatty liver disease	12/159	151/8890	1.55261e-05	0.000245829	0.000232891	12540/67680/67530/17993/68194/72900/66495/66377/17995/66694/12859/230075	12
