## Supplementary material for "Mitochondrial regulator PGC-1a in neuronal metabolism and brain aging": Table S5

### Sheet: Sheet1
Name	Sequence
PGC1a_α1_F	GGACATGTGCAGCCAAGACTCT
PGC1a_α1_R	CACTTCAATCCACCCAGAAAGCT
PGC1a_α4_F	TCACACCAAACCCACAGAAA
PGC1a_α4_R	CTGGAAGATATGGCACAT
PGC1a-ExB1_F	TACAACTACGGCTCCTCCTGG
PGC1a_B1E2_R	TTCAGGAAGATCTGGGCAAAGA
